# Identification of nonsense-mediated decay inhibitors that alter the tumor immune landscape

**DOI:** 10.1101/2023.12.28.573594

**Authors:** Ashley L Cook, Surojit Sur, Laura Dobbyn, Evangeline Watson, Joshua D Cohen, Blair Ptak, Bum Seok Lee, Suman Paul, Emily Hsiue, Maria Popoli, Bert Vogelstein, Nickolas Papadopoulos, Chetan Bettegowda, Kathy Gabrielson, Shibin Zhou, Kenneth W Kinzler, Nicolas Wyhs

## Abstract

Despite exciting developments in cancer immunotherapy, its broad application is limited by the paucity of targetable antigens on the tumor cell surface. As an intrinsic cellular pathway, nonsense-mediated decay (NMD) conceals neoantigens through the destruction of the RNA products from genes harboring truncating mutations. We developed and conducted a high throughput screen, based on the ratiometric analysis of transcripts, to identify critical mediators of NMD. This screen implicated disruption of kinase SMG1’s phosphorylation of UPF1 as a potential disruptor of NMD. This led us to design a novel SMG1 inhibitor, KVS0001, that elevates the expression of transcripts and proteins resulting from truncating mutations *in vivo* and *in vitro*. Most importantly, KVS0001 concomitantly increased the presentation of immune-targetable HLA class I-associated peptides from NMD-downregulated proteins on the surface of cancer cells. KVS0001 provides new opportunities for studying NMD and the diseases in which NMD plays a role, including cancer and inherited diseases.

**One Sentence Summary:** Disruption of the nonsense-mediated decay pathway with a newly developed SMG1 inhibitor with *in-vivo* activity increases the expression of T-cell targetable cancer neoantigens resulting from truncating mutations.
