## supplemental table for "Identification of nonsense-mediated decay inhibitors that alter the tumor immune landscape"

### Sheet: Sheet1
Species	Parent Cell Line	Clone	Gene(s) Analyzed	Source of Mutation	Type of Mutation	Note
Human	RPE1	STAG2 KO 2	STAG2	CRSPR Generated	Biallelic out of frame deletion
Human	RPE1	STAG2 KO 8	STAG2	CRSPR Generated	Biallelic out of frame deletion
Human	RPE1	TP53 KO 221	TP53	CRSPR Generated	Biallelic out of frame deletion
Human	RPE1	TP53 KO 223	TP53	CRSPR Generated	Allele 1: out of frame deletion, Allele 2: in frame 6bp deletion
Human	RPE1	TP53 KO 224	TP53	CRSPR Generated	Biallelic out of frame deletion
Human	RPTec	STAG2 KO 943	STAG2	CRSPR Generated	Biallelic out of frame deletion
Human	RPTec	STAG2 KO 947	STAG2	CRSPR Generated	Biallelic out of frame deletion
Human	RPTec	TP53 KO 544	TP53	CRSPR Generated	Biallelic out of frame deletion
Human	RPTec	TP53 KO 588	TP53	CRSPR Generated	Biallelic out of frame deletion
Human	NCI-H358	parent	EXCO1, POFUT1, SPTAN1	endogenous	Biallelic out of frame deletions	*Used in animal studies
Human	LS180	parent	HNRNPA3, LRPPRC, RAB14	endogenous	Biallelic out of frame deletions	*Used in animal studies
Human	NCI-H716	parent	TP53	endogenous	Biallelic point mutation adjacent to splice site
Human	NCI-H716	NCI-H716_A24	TP53	endogenous	Biallelic point mutation adjacent to splice site	Mutation is same as parent but this clone has HLA A24 overexpressed
Human	NCI-H2228	parent	TP53	endogenous	Biallelic nonsense mutation near splice site
Murine	RENCA	parent	9130008F23RIK, H2-Q2, LST1, RNF219	endogenous	Biallelic out of frame deletions	*Used in animal studies
Murine	LLC	parent	CAPN6, CILP, COL4A6, MMP1A, MRGPRX2, MUC4, OLFR1086, OLFR297	endogenous	Biallelic out of frame deletions	*Used in animal studies
Murine	B16-F10	parent	not assessed	endogenous	not assessed	*Used in animal studies
Murine	Clone M3	parent	not assessed	endogenous	not assessed	*Used in animal studies
Murine	EMT6	parent	not assessed	endogenous	not assessed	*Used in animal studies
Murine	CT26wt	parent	not assessed	endogenous	not assessed	*Used in animal studies
Murine	MC38-CEA	parent	not assessed	endogenous	not assessed	*Used in animal studies
