## supplemental table for "Identification of nonsense-mediated decay inhibitors that alter the tumor immune landscape"

### Sheet: Sheet1
Name	Structure	Solubility	In Vitro Activity	In Vivo Activity
KVS0001		+	++	++
KVS0002		-	++	N/A
KVS0003		Failed synthesis	N/A	N/A
KVS0004		Failed synthesis	N/A	N/A
KVS0005		+	-	N/A
KVS0006		Failed synthesis	N/A	N/A
KVS0007		Failed synthesis	N/A	N/A
KVS0008		Failed synthesis	N/A	N/A
KVS0009		Failed synthesis	N/A	N/A
KVS0010		Failed synthesis	N/A	N/A
KVS0011		++	++	+
