## supplemental table for "Identification of nonsense-mediated decay inhibitors that alter the tumor immune landscape"

### Sheet: Results
Profile compounds in Jurkat lysate
Kinase	Reference	Sequence	Labeling Site	KVS0001 1µM	KVS0001 0.1µM	KVS0001 0.01µM		Labeling Site Key
SMG1	UniRef100_Q96Q15	SYPYLFKGLEDLHLDER	ATP	98.4044	86.9395	46.2134		Lys1:	Conserved Lysine 1
PIP4K2C	UniRef100_Q8TBX8	TLVIKEVSSEDIADMHSNLSNYHQYIVK	ATP	97.6919	79.4262	18.4565		Lys2:	Conserved Lysine 2
SMG1	UniRef100_Q96Q15	DTVTIHSVGGTITILPTKTKPK	ATP	97.1539	64.0538	14.8388		ATP Loop:	ATP binding loop
PIP4K2C	UniRef100_Q8TBX8	VKELPTLKDMDFLNK	ATP	92.2648	70.7018	14.8056		Activation Loop:	Activation loop
PIK3C3	UniRef100_Q8NEB9	TEDGGKYPVIFKHGDDLRQDQLILQIISLMDK	ATP	91.3371	26.145	-3.79339		ATP:	ATP site in non-canonical kinase (e.g. lipid kinase)
PIK3C3	UniRef100_Q8NEB9	TEDGGKYPVIFKHGDDLR	ATP	86.7519	20.4115	3.84438		Protein Kinase Domain:	Other lysine within kinase domain, possibly not in ATP binding site
MPSK1	UniRef100_O75716	DLKPTNILLGDEGQPVLMDLGSMNQACIHVEGSR	Lys2	84.7614	30.7533	-1.85625		Other:	Labeling of residue outside of the protein kinase domain, possibly not in ATP binding site
CDK9	UniRef100_P50750	DMKAANVLITR	Lys2	83.9711	18.3595	-3.2252
PCTAIRE2	UniRef100_Q00537	DLKPQNLLINEK	Lys2	82.5514	17.462	9.47283
PIK3CD	UniRef100_O00329	VNWLAHNVSKDNRQ	ATP	81.0219	13.6662	2.03917			>90% Inhibition
CLK1	UniRef100_P49759	LTHTDLKPENILFVQSDYTEAYNPK	Lys2	79.7113	15.3957	4.45894			75 - 90% Inhibition
FRAP	UniRef100_P42345	IQSIAPSLQVITSKQRPR	ATP	78.7068	10.0691	0.631299			50 - 75% Inhibition
GSK3A	UniRef100_P49840	DIKPQNLLVDPDTAVLK	Lys2	76.035	12.6325	4.79722			35 - 50% Inhibition
PCTAIRE1, PCTAIRE3	UniRef100_Q07002, UniRef100_Q00536	DLKPQNLLINER	Lys2	75.2614	21.5031	15.1216			No change
PIP5K3	UniRef100_Q9Y2I7	GGKSGAAFYATEDDRFILK	ATP	73.4981	11.0765	1.26516			>100% increase in MS signal (>2 fold increase)
PCTAIRE2, PCTAIRE3	UniRef100_Q07002, UniRef100_Q00537	SKLTENLVALKEIR	Lys1	72.9631	9.38838	-2.19762		ND	Not determined
CLK2	UniRef100_P49760	LTHTDLKPENILFVNSDYELTYNLEK	Lys2	70.3467	-0.625239	8.08257		Data points inhibited >35% & not considered significant are left uncolored
GSK3B	UniRef100_P49841	DIKPQNLLLDPDTAVLK	Lys2	70.2613	8.10197	-5.41049
PI4KB	UniRef100_Q9UBF8	VPHTQAVVLNSKDK	ATP	68.9207	2.15321	1.39113
CDK2	UniRef100_P24941	LTGEVVALKK	Lys1	66.756	4.01684	-2.27154
CDK11, CDK8	UniRef100_P49336, UniRef100_Q9BWU1	DLKPANILVMGEGPER	Lys2	65.8832	10.59	-8.6773
CDK2	UniRef100_P24941	DLKPQNLLINTEGAIK	Lys2	65.6244	8.41666	-1.19839
PCTAIRE1	UniRef100_Q00536	SKLTDNLVALKEIR	Lys1	65.4639	6.34371	-2.2768
PKCa, PKCb	UniRef100_P05771, UniRef100_P17252	DLKLDNVMLDSEGHIK	Lys2	55.4019	6.23586	-4.29265
DNAPK	UniRef100_P78527	KGGSWIQEINVAEK	ATP	44.8242	8.53143	6.0112
PI4KB	UniRef100_Q9UBF8	LLSVIVKCGDDLRQELLAFQVLK	ATP	39.3745	6.86182	-3.93248
ATM	UniRef100_Q13315	QLVKGRDDLRQDAVMQQVFQMCNTLLQR	ATP	34.9461	-2.75629	-0.392061
PIK3CA	UniRef100_P42336	IMSSAKRPLWLNWENPDIMSELLFQNNEIIFK	ATP	34.6717	2.92532	4.94351
CDK10	UniRef100_Q15131	DLKVSNLLMTDK	Lys2	30.0102	-1.43134	1.94991
PIK3CB	UniRef100_P42338	VFGEDSVGVIFKNGDDLR	ATP	29.7754	22.7699	0.723302
ZC2/TNIK	UniRef100_Q9UKE5	TGQLAAIKVMDVTGDEEEEIKQEINMLKK	Lys1	29.3491	-0.0521981	-14.7571
CDK7	UniRef100_P50613	DLKPNNLLLDENGVLK	Lys2	27.5887	-0.245121	1.57722
PIK3CA	UniRef100_P42336	IMSSAKRPLWLNWENPDIMSELLFQNNEIIFK	ATP	27.1501	-37.3369	-11.7455
CDK7	UniRef100_P50613	DKNTNQIVAIKK	Lys1	25.9882	11.1888	-2.27298
MER, TYRO3	UniRef100_Q12866, UniRef100_Q06418	KIYSGDYYR	Activation Loop	20.7981	-17.4495	0.379219
PKCi	UniRef100_P41743	IYAMKVVK	Lys1	19.6059	-0.928114	1.56927
CLK3	UniRef100_P49761	FLHENQLTHTDLKPENILFVNSEFETLYNEHK	Lys2	16.9884	4.25248	6.72422
SLK	UniRef100_Q9H2G2	AQNKETSVLAAAKVIDTK	Lys1	15.4488	-2.27042	0.189598
LATS2	UniRef100_Q9NRM7	VDTHALYAMKTLR	Lys1	15.1585	-1.07013	-0.870643
IKKe, TBK1	UniRef100_Q14164, UniRef100_Q9UHD2	DIKPGNIMR	Lys2	15.0177	1.93438	-3.84094
PKR	UniRef100_P19525	DLKPSNIFLVDTK	Lys2	14.6498	4.57857	-8.99273
PKR	UniRef100_P19525	IGDFGLVTSLKNDGKR	Activation Loop	14.5593	-6.83303	2.17694
DNAPK	UniRef100_P78527	EHPFLVKGGEDLR	ATP	13.9371	-3.50191	1.12064
NLK	UniRef100_Q9UBE8	DIKPGNLLVNSNCVLK	Lys2	13.7096	2.27046	0.315917
MST1, MST2	UniRef100_Q13188, UniRef100_Q13043	LADFGVAGQLTDTMAKR	Activation Loop	13.1637	12.4357	0.955519
FAK	UniRef100_Q05397	CIGEGQFGDVHQGIYMSPENPALAVAIKTCK	Lys1	12.7726	-2.73237	0.0408335
ULK1	UniRef100_O75385	HDLEVAVKCINKK	Lys1	12.6292	14.4674	14.9728
CDC2	UniRef100_Q5H9N4	TTGQVVAMKK	Lys1	12.3075	-12.0578	-0.84628
ZC1/HGK, ZC2/TNIK, ZC3/MINK	UniRef100_Q9UKE5, UniRef100_O95819, UniRef100_Q8N4C8	DIKGQNVLLTENAEVK	Lys2	12.1229	4.31615	2.66233
MAP2K4	UniRef100_P45985	MVHKPSGQIMAVKR	Lys1	12.0315	19.0576	22.0542
AKT1, AKT3	UniRef100_Q9Y243, UniRef100_P31749	DLKLENLMLDKDGHIK	Lys2	11.8676	-0.391744	-9.46497
YANK3	UniRef100_Q86UX6	DVKPDNILLDER	Lys2	11.8632	-10.4459	9.22717
ZAP70	UniRef100_P43403	ISDFGLSKALGADDSYYTAR	Activation Loop	11.7454	12.6655	-11.5224
CaMK2g	UniRef100_Q13555	TSTQEYAAKIINTK	Lys1	11.6801	9.01861	-0.450452
AurA, AurB, AurC	UniRef100_Q9UQB9, UniRef100_Q96GD4, UniRef100_O14965	GKFGNVYLAR	ATP Loop	11.2914	6.65511	1.12971
CDC2	UniRef100_Q5H9N4	DLKPQNLLIDDK	Lys2	11.1061	6.90446	-11.6877
CDK11	UniRef100_Q9BWU1	EYALKQIEGTGISMSACR	Lys1	11.0527	7.72335	12.5756
NEK2	UniRef100_P51955	DLKPANVFLDGK	Lys2	10.7446	3.41263	-4.7769
ARAF	UniRef100_P10398	DLKSNNIFLHEGLTVK	Lys2	10.6402	8.32334	6.88849
STK33	UniRef100_Q9BYT3	DLKLENIMVK	Lys2	10.636	-2.34871	-0.193776
SGK3	UniRef100_Q96BR1	FYAVKVLQK	Lys1	10.5463	-2.79835	3.5624
MASTL	UniRef100_Q96GX5	LYAVKVVK	Lys1	9.99709	3.27713	-3.04757
JNK1, JNK2, JNK3	UniRef100_P45984, UniRef100_P53779, UniRef100_P45983	DLKPSNIVVK	Lys2	9.81769	0.772826	4.09507
AGK	UniRef100_Q53H12	ATVFLNPAACKGK	ATP	9.72324	10.8046	1.32659
CK2a2	UniRef100_P19784	DVKPHNVMIDHQQK	Lys2	9.61279	10.6028	14.3735
MAP4K3	UniRef100_Q8IVH8	NVNTGELAAIKVIK	Lys1	9.40618	-5.58332	-6.27104
STLK5	UniRef100_Q7RTN6	SVKASHILISVDGK	Lys2	9.39866	6.60302	10.2092
MAP2K7	UniRef100_O14733	DVKPSNILLDER	Lys2	9.18774	9.12356	13.5189
MAPKAPK2, MAPKAPK3	UniRef100_P49137, UniRef100_Q16644	DVKPENLLYTSK	Lys2	9.113	8.26778	10.1285
GCK	UniRef100_Q12851, UniRef100_P35557	DIKGANLLLTLQGDVK	Lys2	8.96277	3.58496	-2.16672
DLK	UniRef100_Q12852	DLKSPNMLITYDDVVK	Lys2	8.59552	8.43346	-6.33228
MAP4K3	UniRef100_Q8IVH8	DIKGANILLTDNGHVK	Lys2	8.44451	-8.7427	4.10609
CLK3	UniRef100_P49761	YEIVGNLGEGTFGKVVECLDHAR	ATP Loop	8.21155	-1.86595	0.651787
STLK6	UniRef100_Q9C0K7	HTPTGTLVTIKITNLENCNEER	Lys1	7.68719	9.6434	-2.32693
IRAK1	UniRef100_P51617	AIQFLHQDSPSLIHGDIKSSNVLLDER	Lys2	7.67119	-0.918819	1.57324
FAK	UniRef100_Q05397	YMEDSTYYKASK	Activation Loop	7.39001	11.5507	-6.6572
MLK1	UniRef100_P80192	DLKSSNILILQK	Lys2	7.07145	2.86318	-0.370724
PKCh	UniRef100_P24723	VKETGDLYAVKVLK	Lys1	7.06247	-12.0808	-6.98024
NEK9	UniRef100_Q8TD19	RTEDDSLVVWKEVDLTR	Lys1	6.44434	1.78822	6.20106
MLK4	UniRef100_Q5TCX8	DLKSSNILLLEK	Lys2	6.28804	0.458966	7.67449
CHED	UniRef100_Q14004	DIKCSNILLNNR	Lys2	6.26041	3.72896	-1.32227
IRE1	UniRef100_O75460	DLKPHNILISMPNAHGK	Lys2	6.10896	9.78432	-5.03477
PI4KA, PI4KAP2	UniRef100_P42356, UniRef100_A4QPH2	SGTPMQSAAKAPYLAK	ATP	6.00283	9.68079	-5.57438
PAN3	UniRef100_Q58A45	IQKSSNFGYITSCYK	ATP	5.92677	5.19568	-2.6127
p38b	UniRef100_Q15759	QELNKTVWEVPQR	Other	5.60933	9.22862	1.48213
MAP2K2	UniRef100_P36507	HQIMHRDVKPSNILVNSR	Lys2	5.47798	4.02453	4.83644
p38d, p38g	UniRef100_P53778, UniRef100_O15264	DLKPGNLAVNEDCELK	Lys2	5.2648	6.6204	-1.71634
FER	UniRef100_P16591	QEDGGVYSSSGLKQIPIK	Activation Loop	5.05882	10.89	0.929527
GCN2 domain2	UniRef100_Q9P2K8	LDGCCYAVKR	Lys1	5.00762	7.05173	4.82765
Erk3	UniRef100_Q16659	DLKPANLFINTEDLVLK	Lys2	4.90828	-3.03357	4.08592
RAF1	UniRef100_P04049	DMKSNNIFLHEGLTVK	Lys2	4.32749	8.6162	1.22673
SLK	UniRef100_Q9H2G2	DLKAGNILFTLDGDIK	Lys2	3.96388	7.62649	-2.4311
p38a	UniRef100_Q16539	QELNKTIWEVPER	Other	3.78758	3.92603	5.46093
BLK	UniRef100_P51451	IIDSEYTAQEGAKFPIK	Activation Loop	3.7313	11.1277	-0.217555
TBK1	UniRef100_Q9UHD2	TGDLFAIKVFNNISFLRPVDVQMR	Lys1	3.46026	6.75451	-9.12494
AMPKa1, AMPKa2	UniRef100_Q96E92, UniRef100_P54646	VAVKILNR	Lys1	3.40848	-3.38392	1.96178
MAP2K6	UniRef100_L5KNH7, UniRef100_P52564	DVKPSNVLINALGQVK	Lys2	3.25471	3.30606	-1.72036
MAP3K5	UniRef100_Q99683	DIKGDNVLINTYSGVLK	Lys2	3.16375	7.03245	0.397552
PIP4K2B	UniRef100_P78356	AKDLPTFKDNDFLNEGQK	ATP	3.0513	-0.735802	2.93836
LKB1	UniRef100_Q15831	DIKPGNLLLTTGGTLK	Lys2	2.92954	2.49906	0.304188
LOK	UniRef100_O94804	NKETGALAAAKVIETK	Lys1	2.85427	-1.07089	-1.04948
MST4, YSK1	UniRef100_O00506, UniRef100_Q9P289	DIKAANVLLSEQGDVK	Lys2	2.55412	7.98195	-0.382017
ULK1	UniRef100_O75385	DLKPQNILLSNPAGR	Lys2	2.49683	2.32504	0.262696
p70S6Kb	UniRef100_Q9UBS0	IYAMKVLR	Lys1	2.38893	3.86459	6.81625
CCRK	UniRef100_Q8IZL9	DLKPANLLISASGQLK	Lys2	2.23058	2.00898	2.30427
NEK7	UniRef100_Q8TDX7	AACLLDGVPVALKK	Lys1	2.17476	1.53493	-3.32514
CaMKK2	UniRef100_Q96RR4	DIKPSNLLVGEDGHIK	Lys2	2.11465	-5.51483	3.87821
LATS1	UniRef100_O95835	DIKPDNILIDR	Lys2	2.10275	-3.4119	-1.09148
EphA1	UniRef100_P21709	LLDDFDGTYETQGGKIPIR	Activation Loop	2.09248	-10.1294	-8.1863
TYK2 domain2	UniRef100_P29597, UniRef100_P29597_R738K	VSLYCYDPTNDGTGEMVAVKALK	Lys1	2.06847	-5.38575	-7.0773
DYRK1A	UniRef100_Q13627	KFAQQMCTALLFLATPELSIIHCDLKPENILLCNPK	Lys2	2.01026	-5.8913	-2.8623
PYK2	UniRef100_Q14289	YIEDEDYYKASVTR	Activation Loop	1.88163	-1.35358	-1.12486
TAO2	UniRef100_Q9UL54	DVKAGNILLSEPGLVK	Lys2	1.81486	6.94918	-6.04008
FGR	UniRef100_P09769	LIKDDEYNPCQGSKFPIK	Activation Loop	1.71823	1.23936	8.39145
MAP2K5	UniRef100_Q13163	DVKPSNMLVNTR	Lys2	1.55288	5.86467	-2.9555
ILK	UniRef100_Q13418	WQGNDIVVKVLK	Lys1	1.52331	-1.26699	-2.45627
IRAK4	UniRef100_Q9NWZ3	DIKSANILLDEAFTAK	Lys2	1.49671	5.29772	-6.18216
BARK1, BARK2	UniRef100_P25098, UniRef100_P35626	MYAMKCLDK	Lys1	1.33938	-3.55027	-6.39332
CRK7	UniRef100_Q9NYV4	DIKCSNILLNNSGQIK	Lys2	1.32062	5.31043	7.14549
AurA	UniRef100_O14965	FILALKVLFK	Lys1	1.24218	11.7997	6.2089
eEF2K	UniRef100_O00418	YIKYNSNSGFVR	ATP	1.20615	-1.72039	1.4354
CaMK2a, CaMK2b, CaMK2d, CaMK2g	UniRef100_Q13555, UniRef100_Q53H78, UniRef100_Q9UQM7, UniRef100_Q13557	DLKPENLLLASK	Lys2	1.10572	7.30911	-4.62207
AurA	UniRef100_O14965	DIKPENLLLGSAGELK	Lys2	1.01587	2.96933	0.686835
FER	UniRef100_P16591	TSVAVKTCKEDLPQELK	Lys1	0.950256	-0.978664	3.34471
MAP3K3	UniRef100_Q99759	ELASKQVQFDPDSPETSKEVSALECEIQLLK	Lys1	0.873435	6.49973	-0.763152
PIP4K2A	UniRef100_P48426	AKELPTLKDNDFINEGQK	ATP	0.857095	-2.58783	0.354641
JAK3 domain2	UniRef100_P52333	LLPLDKDYYVVR	Activation Loop	0.787606	3.71562	1.45815
YES	UniRef100_P07947	VAIKTLKPGTMMPEAFLQEAQIMK	Lys1	0.782897	3.59596	-15.817
Erk5	UniRef100_Q13164	DLKPSNLLVNENCELK	Lys2	0.712288	-0.566115	-1.00078
MST1	UniRef100_Q13043	ETGQIVAIKQVPVESDLQEIIK	Lys1	0.711435	-5.54099	-3.38469
CaMKK1	UniRef100_Q8N5S9	DIKPSNLLLGDDGHVK	Lys2	0.657733	-6.03973	-7.46929
LATS2	UniRef100_Q9NRM7	DIKPDNILIDLDGHIK	Lys2	0.599429	-1.2663	3.64424
CHK2	UniRef100_O96017	DLKPENVLLSSQEEDCLIK	Lys2	0.42082	0.196667	4.59556
MARK2	UniRef100_Q7KZI7	EVAVKIIDKTQLNSSSLQK	Lys1	0.365901	-4.90436	-1.26768
MAST3	UniRef100_O60307	DLKPDNLLITSLGHIK	Lys2	0.252319	-1.67031	0.269091
CHK1	UniRef100_B4DT73	DIKPENLLLDER	Lys2	-0.0603723	4.04075	1.03211
CDK5	UniRef100_Q00535	NRETHEIVALKR	Lys1	-0.079604	2.45698	8.30155
PIK3CB	UniRef100_P42338	VFGEDSVGVIFKNGDDLRQDMLTLQMLR	ATP	-0.0910403	-0.209924	-8.07493
PEK	UniRef100_Q9NZJ5	DLKPSNIFFTMDDVVK	Lys2	-0.104231	6.83664	-6.66061
LCK	UniRef100_P06239	EGAKFPIKWTAPEAINYGTFTIK	Activation Loop	-0.112042	2.51613	3.06927
NDR1, NDR2	UniRef100_Q9Y2H1, UniRef100_Q15208	LSDFGLCTGLKK	Activation Loop	-0.120862	3.78942	-1.71396
CaMKK2	UniRef100_Q96RR4	LAYNENDNTYYAMKVLSK	Lys1	-0.138043	4.30547	0.993778
NEK1	UniRef100_Q96PY6	QYVIKEINISR	Lys1	-0.181726	-2.56768	1.86162
LOK	UniRef100_O94804	DLKAGNVLMTLEGDIR	Lys2	-0.230673	8.79312	-7.36737
CK1g2	UniRef100_P78368	DVKPENFLVGRPGTK	Lys2	-0.313524	-3.88041	2.11917
ITPK1	UniRef100_Q13572	NFSAGTSDRESIFFNSHNVSKPESSSVLTELDKIEGVFERPSDEVIR	ATP	-0.315901	4.78607	8.89539
RSK1 domain1	UniRef100_Q15418	LTDFGLSKEAIDHEKK	Activation Loop	-0.326888	-0.761035	1.11971
PAK2	UniRef100_Q13177	IGQGASGTVFTATDVALGQEVAIKQINLQK	Lys1	-0.338276	-14.9201	23.0175
IKKe	UniRef100_Q14164	SGELVAVKVFNTTSYLRPR	Lys1	-0.405383	-2.2456	4.18527
RIPK3	UniRef100_Q9Y572	DLKPSNVLLDPELHVK	Lys2	-0.418074	-4.71547	-7.32951
AMPKa1, AMPKa2	UniRef100_Q96E92, UniRef100_P54646	DLKPENVLLDAHMNAK	Lys2	-0.429711	0.366311	-5.36023
MST2	UniRef100_Q13188	ESGQVVAIKQVPVESDLQEIIK	Lys1	-0.448896	-7.1393	-0.733016
SRPK1, SRPK2	UniRef100_P78362, UniRef100_Q96SB4	FVAMKVVK	Lys1	-0.460377	10.1249	-6.54842
p38a	UniRef100_Q16539	DLKPSNLAVNEDCELK	Lys2	-0.564347	4.79615	0.193138
RSK2 domain1	UniRef100_P51812	LTDFGLSKESIDHEKK	Activation Loop	-0.592525	-3.87165	-2.09897
PI4K2B	UniRef100_Q8TCG2	SEEPYGQLNPKWTK	ATP	-0.617741	3.44289	3.46421
ACK	UniRef100_Q07912	TVSVAVKCLKPDVLSQPEAMDDFIR	Lys1	-0.758223	-1.06479	-5.06787
NDR1	UniRef100_Q15208	DTGHVYAMKILR	Lys1	-0.861643	-2.85043	-0.381553
CDK6	UniRef100_Q00534	DLKPQNILVTSSGQIK	Lys2	-0.877685	-0.053953	2.01035
ITPK1	UniRef100_Q13572	ESIFFNSHNVSKPESSSVLTELDKIEGVFERPSDEVIR	ATP	-0.911619	-8.44249	-5.22542
MASTL	UniRef100_Q96GX5	GAFGKVYLGQK	ATP Loop	-0.975706	-3.70319	9.43337
JAK1 domain2	UniRef100_P23458	IGDFGLTKAIETDKEYYTVK	Activation Loop	-1.06069	0.924331	-5.84326
ZC1/HGK	UniRef100_O95819	TGQLAAIKVMDVTEDEEEEIKLEINMLKK	Lys1	-1.10319	-6.21137	-3.22571
TAO1, TAO3	UniRef100_Q7L7X3, UniRef100_Q9H2K8	DIKAGNILLTEPGQVK	Lys2	-1.1127	2.97236	-2.4068
MLK3	UniRef100_Q16584	DLKSNNILLLQPIESDDMEHK	Lys2	-1.1228	9.25716	-0.271725
CDK4	UniRef100_P11802	DLKPENILVTSGGTVK	Lys2	-1.14286	3.44574	0.61278
NEK9	UniRef100_Q8TD19	DIKTLNIFLTK	Lys2	-1.29752	0.0477705	3.18559
Wnk1, Wnk2, Wnk3	UniRef100_Q9BYP7, UniRef100_Q9Y3S1, UniRef100_Q9H4A3	DLKCDNIFITGPTGSVK	Lys2	-1.32586	10.1446	-7.55786
FYN, SRC, YES	UniRef100_P07947, UniRef100_P06241, UniRef100_P12931	QGAKFPIKWTAPEAALYGR	Activation Loop	-1.38078	3.38631	8.33062
CSK	UniRef100_P41240	VAVKCIK	Lys1	-1.42408	-2.55297	0.0265419
AKT1	UniRef100_P31749	GTFGKVILVK	ATP Loop	-1.53239	-2.49072	8.27753
CaMK2d	UniRef100_Q13557	IPTGQEYAAKIINTKK	Lys1	-1.55486	-0.357682	0.0766859
MAP2K1	UniRef100_Q02750	IMHRDVKPSNILVNSR	Lys2	-1.56557	7.04445	2.93992
CSK	UniRef100_P41240	VSDFGLTKEASSTQDTGKLPVK	Activation Loop	-1.62755	0.630151	0.760212
PFTAIRE2	UniRef100_Q96Q40	DLKPQNLLISHLGELK	Lys2	-1.65423	-15.9679	-3.49028
ILK	UniRef100_Q13418	ISMADVKFSFQCPGR	Protein Kinase Domain	-1.74218	4.65626	-3.18443
MAP3K15, MAP3K5, MAP3K6	UniRef100_O95382, UniRef100_Q99683, UniRef100_Q6ZN16	IAIKEIPER	Lys1	-1.79371	-4.12162	0.791489
ZAP70	UniRef100_P43403	SAGKWPLK	Activation Loop	-1.85935	1.67835	3.72368
ZAK	UniRef100_Q9NYL2	WISQDKEVAVKK	Lys1	-1.85993	-1.64883	5.38756
MELK	UniRef100_Q14680	DLKPENLLFDEYHK	Lys2	-1.93096	-0.28891	10.389
BIKE	UniRef100_Q9NSY1	DLKVENILLNDGGNYVLCDFGSATNK	Lys2	-2.12829	-3.38895	3.7215
p70S6K	UniRef100_P23443	DLKPENIMLNHQGHVK	Lys2	-2.21853	9.33502	-2.47967
MLKL	UniRef100_Q8NB16	VKSTAYLSPQELEDVFYQYDVK	Activation Loop	-2.33537	0.656862	-2.78094
IRAK4	UniRef100_Q9NWZ3	GYVNNTTVAVKK	Lys1	-2.4598	4.61898	-1.82498
ABL, ARG	UniRef100_P00519, UniRef100_P42684	LMTGDTYTAHAGAKFPIK	Activation Loop	-2.47619	1.96956	-4.86626
PDK1	UniRef100_O15530	EYAIKILEK	Lys1	-2.4975	-0.115187	1.58958
CK1g3	UniRef100_Q9Y6M4	DVKPENFLIGRPGNK	Lys2	-2.55219	-7.42556	3.12651
BRAF, BRAF V600E	UniRef100_P15056_V600E, UniRef100_P15056	DLKSNNIFLHEDLTVK	Lys2	-2.63821	-2.38176	0.972086
CaMK4	UniRef100_Q16566	GTQKPYALKVLK	Lys1	-2.73017	-1.82557	1.77311
p70S6Kb	UniRef100_Q9UBS0	DLKPENIMLSSQGHIK	Lys2	-2.77118	4.79361	-0.761675
TLK1	UniRef100_Q9UKI8	YAAVKIHQLNK	Lys1	-2.7718	0.477733	-1.19002
Wnk1, Wnk2	UniRef100_Q9Y3S1, UniRef100_Q9H4A3	GSFKTVYK	ATP Loop	-2.78829	-9.99094	-10.2102
MARK4	UniRef100_Q96L34	EVAIKIIDKTQLNPSSLQK	Lys1	-2.82594	3.70612	2.81495
TLK1	UniRef100_Q9UKI8	YLNEIKPPIIHYDLKPGNILLVDGTACGEIK	Lys2	-2.89229	-6.8481	-0.765742
CHK2	UniRef100_O96017	VAIKIISK	Lys1	-2.91432	-4.22499	1.53242
MAP2K4	UniRef100_P45985	LCDFGISGQLVDSIAKTR	Activation Loop	-2.95132	-2.01186	6.08143
MLKL	UniRef100_Q8NB16	APVAIKVFK	Lys1	-2.95241	-3.73015	2.42862
CK1g1, CK1g2, CK1g3	UniRef100_Q9Y6M4, UniRef100_P78368, UniRef100_Q9HCP0	KIGCGNFGELR	ATP Loop	-2.97207	1.47434	-3.52926
CaMK1d	UniRef100_Q8IU85	LFAVKCIPK	Lys1	-3.11332	4.29587	-0.339169
JAK1 domain2	UniRef100_P23458	YDPEGDNTGEQVAVKSLKPESGGNHIADLKK	Lys1	-3.17279	6.05155	5.07644
CK1g1	UniRef100_Q9HCP0	DVKPENFLIGR	Lys2	-3.20521	7.61266	4.41989
HPK1	UniRef100_Q92918	DIKGANILINDAGEVR	Lys2	-3.21046	3.8825	-6.95251
MST3	UniRef100_Q9Y6E0	DIKAANVLLSEHGEVK	Lys2	-3.23686	-4.55511	4.09174
TLK2	UniRef100_Q86UE8	YVAVKIHQLNK	Lys1	-3.24694	0.956174	-5.07014
QSK	UniRef100_Q9Y2K2	VAIKIIDKTQLDEENLKK	Lys1	-3.25647	-2.62486	6.88103
MAPKAPK3	UniRef100_Q16644	CALKLLYDSPK	Lys1	-3.28184	1.15689	2.19443
NEK6, NEK7	UniRef100_Q9HC98, UniRef100_Q8TDX7	DIKPANVFITATGVVK	Lys2	-3.35211	-3.71987	2.39316
BRAF, RAF1	UniRef100_P04049, UniRef100_P15056	IGDFGLATVKSR	Activation Loop	-3.4397	-2.88627	-1.79037
NEK4	UniRef100_P51957	DLKTQNVFLTR	Lys2	-3.6495	1.51208	1.61401
ACK	UniRef100_Q07912	KVPFAWCAPESLK	Activation Loop	-3.73457	-3.37785	-6.85739
MAP3K2, MAP3K3	UniRef100_Q9Y2U5, UniRef100_Q99759	DIKGANILR	Lys2	-3.87355	0.6946	-1.43768
DRAK1, DRAK2	UniRef100_Q9UEE5, UniRef100_O94768	GKFAVVR	ATP Loop	-3.88235	3.43092	1.34833
CASK	UniRef100_O14936	ETGQQFAVKIVDVAK	Lys1	-3.9937	1.63943	-12.7538
TYK2 domain2	UniRef100_P29597, UniRef100_P29597_R738K	IGDFGLAKAVPEGHEYYR	Activation Loop	-3.99704	-10.1603	-7.5948
MAP2K6	UniRef100_L5KNH7, UniRef100_P52564	HVPSGQIMAVKR	Lys1	-4.08392	2.12452	-1.18347
ATR	UniRef100_Q13535	FYIMMCKPK	ATP	-4.30342	11.5271	-3.60784
MAP4K5	UniRef100_Q9Y4K4	NVHTGELAAVKIIK	Lys1	-4.31116	-7.43309	-0.507261
DRAK1	UniRef100_Q9UEE5	DVVHLDLKPQNILLTSESPLGDIK	Lys2	-4.33022	3.14235	9.71511
MARK1, MARK2	UniRef100_Q7KZI7, UniRef100_Q9P0L2	EVAVKIIDK	Lys1	-4.33566	-0.615094	1.83493
DCAMKL2	UniRef100_Q8N568	DIKPENLLVCEYPDGTK	Lys2	-4.36184	-9.17199	-6.6531
ULK3	UniRef100_D3DW67	NISHLDLKPQNILLSSLEKPHLK	Lys2	-4.37695	-7.83967	-16.7188
CK1d, CK1e	UniRef100_P49674, UniRef100_P48730	DVKPDNFLMGLGKK	Lys2	-4.40526	1.43763	3.97723
NDR1	UniRef100_Q15208	DIKPDNLLLDSK	Lys2	-4.45643	7.51642	3.84858
Wee1	UniRef100_P30291	YIHSMSLVHMDIKPSNIFISR	Lys2	-4.48946	-0.96276	1.02782
Erk1	UniRef100_P27361	DLKPSNLLINTTCDLK	Lys2	-4.69805	1.85649	2.98155
MARK2, MARK3	UniRef100_Q7KZI7, UniRef100_P27448	DLKAENLLLDADMNIK	Lys2	-4.84276	4.90897	-0.190559
Erk2	UniRef100_P28482	DLKPSNLLLNTTCDLK	Lys2	-4.86339	0.0099667	1.67879
RSK2 domain1	UniRef100_P51812	QLYAMKVLK	Lys1	-4.88459	-2.34227	-8.95285
JAK3 domain2	UniRef100_P52333	YDPLGDNTGALVAVKQLQHSGPDQQR	Lys1	-5.01536	-11.4813	-3.98963
GCN2 domain2	UniRef100_Q9P2K8	DLKPVNIFLDSDDHVK	Lys2	-5.02166	-2.29931	-1.08596
SRPK2	UniRef100_P78362	IIHTDIKPENILMCVDDAYVR	Lys2	-5.04006	-1.0681	2.86569
BLK	UniRef100_P51451	VAIKTLK	Lys1	-5.07961	0.922367	10.5342
BARK1	UniRef100_P25098	DLKPANILLDEHGHVR	Lys2	-5.18415	-8.05504	1.23687
MAP2K1, MAP2K2	UniRef100_Q02750, UniRef100_P36507	KLIHLEIKPAIR	Lys1	-5.19727	-1.31419	-3.14517
SRPK1	UniRef100_Q96SB4	IIHTDIKPENILLSVNEQYIR	Lys2	-5.2364	4.87955	6.59872
JAK3 domain2	UniRef100_P52333	IADFGLAKLLPLDKDYYVVR	Activation Loop	-5.39526	-2.92118	4.16879
MARK3, MARK4	UniRef100_P27448, UniRef100_Q96L34	EVAIKIIDK	Lys1	-5.42788	0.163441	1.10078
TAK1	UniRef100_O43318	DLKPPNLLLVAGGTVLK	Lys2	-5.49271	-7.92341	2.58452
AurB	UniRef100_Q96GD4	SHFIVALKVLFK	Lys1	-5.49976	-10.2907	7.38054
RSK2 domain2	UniRef100_P51812	DLKPSNILYVDESGNPESIR	Lys2	-5.5048	-3.91727	6.68945
NEK9	UniRef100_Q8TD19	LGDYGLAKK	Activation Loop	-5.54104	-0.734193	0.37041
RSK1 domain1	UniRef100_Q15418	KVTRPDSGHLYAMKVLK	Lys1	-5.79504	4.6245	7.36271
LATS1	UniRef100_O95835	ALYATKTLR	Lys1	-5.89474	3.68079	3.53763
MAP3K1	UniRef100_Q13233	DVKGANLLIDSTGQR	Lys2	-5.92002	8.4378	-2.00315
MAST4	UniRef100_O15021	DLKPDNLLVTSMGHIK	Lys2	-6.07107	-6.08086	-0.377237
DGKA	UniRef100_P23743	IDPVPNTHPLLVFVNPKSGGK	ATP	-6.23147	-8.10103	-4.27691
RSK3 domain1	UniRef100_Q15349	DLKPENILLDEEGHIKITDFGLSK	Lys2	-6.24144	-4.1599	1.82109
RSK1 domain1, RSK2 domain1, RSK3 domain1	UniRef100_P51812, UniRef100_Q15349, UniRef100_Q15418	DLKPENILLDEEGHIK	Lys2	-6.27213	-6.76749	-0.750753
MST3, MST4, YSK1	UniRef100_Q9Y6E0, UniRef100_O00506, UniRef100_Q9P289	LADFGVAGQLTDTQIKR	Activation Loop	-6.34741	-9.74729	2.05632
ROCK1, ROCK2	UniRef100_Q13464, UniRef100_O75116	VYAMKLLSK	Lys1	-6.42727	-11.9986	-5.39298
LCK	UniRef100_P06239	VAVKSLK	Lys1	-6.46238	-5.58767	5.34228
CaMK1d	UniRef100_Q8IU85	DLKPENLLYYSQDEESK	Lys2	-6.50132	4.35963	3.70376
PHKg2	UniRef100_P15735	ATGHEFAVKIMEVTAER	Lys1	-6.53202	0.169924	-3.80947
TLK2	UniRef100_Q86UE8	YLNEIKPPIIHYDLKPGNILLVNGTACGEIK	Lys2	-6.57459	-7.47538	-0.810991
PKCa, PKCg	UniRef100_P17252, UniRef100_P05129	NLIPMDPNGLSDPYVKLK	Other	-6.60175	-2.76817	-6.53385
SBK	UniRef100_Q52WX2	DIKPENVLLFDR	Lys2	-6.63097	-2.4689	-2.15351
NDR2	UniRef100_Q9Y2H1	DTGHIYAMKILR	Lys1	-6.64311	-2.83487	-0.697569
PIK3C2B	UniRef100_O00750	VIFKCGDDLRQDMLTLQMIR	ATP	-6.65904	-2.33068	-16.4287
MAP2K6	UniRef100_L5KNH7, UniRef100_P52564	MCDFGISGYLVDSVAKTIDAGCKPYMAPER	Activation Loop	-6.68268	8.78079	4.76389
CaMK4	UniRef100_Q16566	DLKPENLLYATPAPDAPLK	Lys2	-6.72507	-4.17326	3.85139
NDR2	UniRef100_Q9Y2H1	DIKPDNLLLDAK	Lys2	-6.80297	4.45485	6.45093
PLK1	UniRef100_P53350	CFEISDADTKEVFAGKIVPK	Lys1	-6.81835	-3.38503	5.18417
KSR1, KSR2	UniRef100_Q6VAB6, UniRef100_Q8IVT5	SKNVFYDNGK	Activation Loop	-6.81981	-5.35	-1.20131
JAK1 domain1	UniRef100_P23458	QLASALSYLEDKDLVHGNVCTKNLLLAR	Activation Loop	-6.9108	-7.51387	4.36946
PAN3	UniRef100_Q58A45	VMDPTKILITGK	ATP	-6.92663	2.10456	1.92594
PLK1	UniRef100_P53350	DLKLGNLFLNEDLEVK	Lys2	-6.9583	5.19797	-2.87483
MST1, MST2	UniRef100_Q13188, UniRef100_Q13043	DIKAGNILLNTEGHAK	Lys2	-7.19	6.49144	-8.03941
SNRK	UniRef100_Q9NRH2	VAVKVIDK	Lys1	-7.28901	-10.6902	-8.46784
AAK1	UniRef100_Q2M2I8	DLKVENILLHDR	Lys2	-7.42944	-3.84426	5.47998
ROCK1, ROCK2	UniRef100_Q13464, UniRef100_O75116	DVKPDNMLLDK	Lys2	-7.4995	9.46934	-0.639897
MAPKAPK3	UniRef100_Q16644	QVLGLGVNGKVLECFHR	ATP Loop	-7.62419	-4.31676	4.17546
MSK2 domain1	UniRef100_O75676	DLKLENVLLDSEGHIVLTDFGLSK	Lys2	-7.70484	4.15739	7.43776
TGFbR2	UniRef100_P37173	DLKSSNILVK	Lys2	-7.71879	0.202504	-13.5296
ULK3	UniRef100_D3DW67	EVVAIKCVAK	Lys1	-7.72494	-1.88474	1.47684
STLK5	UniRef100_Q7RTN6	YSVKVLPWLSPEVLQQNLQGYDAK	Activation Loop	-7.88096	0.193557	6.66825
NEK3	UniRef100_P51956	SKNIFLTQNGK	Activation Loop	-7.88943	4.98952	9.35999
EphB2	UniRef100_P29323	FLEDDTSDPTYTSALGGKIPIR	Activation Loop	-7.95142	-8.18267	-15.7479
MAST1, MAST2	UniRef100_Q6P0Q8, UniRef100_Q9Y2H9	DLKPDNLLITSMGHIK	Lys2	-8.0155	0.742716	-3.17521
PKD3	UniRef100_O94806	NIVHCDLKPENVLLASAEPFPQVK	Lys2	-8.08344	-3.42907	6.93244
MAP3K2	UniRef100_Q9Y2U5	ELAVKQVQFDPDSPETSKEVNALECEIQLLK	Lys1	-8.11738	-12.2459	10.3465
SNRK	UniRef100_Q9NRH2	DLKPENVVFFEK	Lys2	-8.1406	0.245429	1.56273
MAP4K5	UniRef100_Q9Y4K4	DIKGANILLTDHGDVK	Lys2	-8.51328	-4.48131	3.6665
PRP4	UniRef100_Q13523	CNILHADIKPDNILVNESK	Lys2	-8.52197	-0.655797	-4.88895
MSK1 domain1, MSK2 domain1	UniRef100_O75582, UniRef100_O75676	VLGTGAYGKVFLVR	ATP Loop	-8.55486	-4.77194	9.93166
MSK2 domain1	UniRef100_O75676	LYAMKVLR	Lys1	-8.61875	3.95825	-4.61597
HPK1	UniRef100_Q92918	DKVSGDLVALKMVK	Lys1	-8.71785	2.99006	-3.44171
MSK1 domain1	UniRef100_O75582	DIKLENILLDSNGHVVLTDFGLSK	Lys2	-8.97857	1.47624	2.79336
RSK1 domain2	UniRef100_Q15418	DLKPSNILYVDESGNPECLR	Lys2	-9.3173	-9.78571	5.24017
MARK4	UniRef100_Q96L34	DLKAENLLLDAEANIK	Lys2	-9.43586	-0.905884	0.899428
NEK1	UniRef100_Q96PY6	DIKSQNIFLTK	Lys2	-9.80186	-6.58998	1.58954
PIK3CG	UniRef100_P48736	KKPLWLEFK	ATP	-9.95274	-6.35695	-0.159348
PKD3	UniRef100_O94806	DVAIKVIDK	Lys1	-10.0165	-5.72924	-2.71316
CK1a	UniRef100_P48729	DIKPDNFLMGIGR	Lys2	-10.3244	3.13932	-2.09322
MAP2K1, MAP2K2	UniRef100_Q02750, UniRef100_P36507	DVKPSNILVNSR	Lys2	-10.3734	-3.47061	-1.26285
CK2a1	UniRef100_P68400	GGPNIITLADIVKDPVSR	Protein Kinase Domain	-10.404	-1.47573	-2.30927
PKCi	UniRef100_P41743	DLKLDNVLLDSEGHIK	Lys2	-10.6588	-5.72596	-10.0562
DGKH	UniRef100_Q86XP1	ATFSFCVSPLLVFVNSKSGDNQGVK	ATP	-10.666	0.144042	-1.02958
ABL, ARG	UniRef100_P00519, UniRef100_P42684	YSLTVAVKTLK	Lys1	-10.6944	-21.7865	2.18544
MARK3	UniRef100_P27448	EVAIKIIDKTQLNPTSLQK	Lys1	-10.769	-5.15558	1.95512
ITK	UniRef100_Q08881	FVLDDQYTSSTGTKFPVK	Activation Loop	-10.7793	-9.32724	-3.77109
ROCK1	UniRef100_Q13464	KLQLELNQER	Other	-10.7937	-9.73632	-2.05057
CDC2	UniRef100_Q5H9N4	KPLFHGDSEIDQLFR	Protein Kinase Domain	-10.856	-10.5764	3.43636
IRE1	UniRef100_O75460	GMFDNRDVAVKR	Lys1	-11.0887	-1.60683	-0.0322931
IKKb	UniRef100_O14920	WHNQETGEQIAIKQCR	Lys1	-11.1138	-3.78748	2.40433
IKKa	UniRef100_O15111	DLKPENIVLQDVGGK	Lys2	-11.4561	-3.0742	-1.88101
NEK8	UniRef100_Q86SG6	DLKTQNILLDK	Lys2	-11.5269	1.77597	3.19243
Wnk1, Wnk2, Wnk4	UniRef100_Q9Y3S1, UniRef100_Q96J92, UniRef100_Q9H4A3	IGDLGLATLKR	Activation Loop	-12.0119	-7.64619	0.843382
PKN1	UniRef100_Q16512	DLKLDNLLLDTEGYVK	Lys2	-12.2376	4.25592	5.9068
IKKb	UniRef100_O14920	DLKPENIVLQQGEQR	Lys2	-12.2734	-6.8377	0.414106
HRI	UniRef100_Q9BQI3	IGDFGLACTDILQKNTDWTNR	Activation Loop	-12.6393	2.33246	-4.03352
PKD1, PKD2	UniRef100_Q9BZL6, UniRef100_Q15139	NIVHCDLKPENVLLASADPFPQVK	Lys2	-12.6453	-6.93506	-1.71866
CDK5	UniRef100_Q00535	DLKPQNLLINR	Lys2	-12.7706	-1.18804	-6.9476
MAP3K4	UniRef100_Q9Y6R4	DIKGANIFLTSSGLIK	Lys2	-13.266	17.491	1.06569
PKD2	UniRef100_Q9BZL6	DVAVKVIDK	Lys1	-13.7424	-1.19271	-2.92828
CDK9	UniRef100_P50750	IGQGTFGEVFKAR	ATP Loop	-13.8657	-10.8245	-3.4069
PAK2	UniRef100_Q13177	KNPQAVLDVLKFYDSNTVK	Other	-14.2336	8.99825	-5.24378
ABL, ARG	UniRef100_P00519, UniRef100_P42684	YSLTVAVKTLKEDTMEVEEFLK	Lys1	-14.2938	2.53698	2.65325
MAP3K4	UniRef100_Q9Y6R4	VYTCISVDTGELMAMKEIR	Lys1	-14.7983	3.18169	2.89045
ZAP70	UniRef100_P43403	QIDVAIKVLK	Lys1	-14.9594	-3.86346	-3.4337
PITSLRE	UniRef100_P21127	DLKTSNLLLSHAGILK	Lys2	-15.0031	-8.61353	2.66758
PIP4K2A	UniRef100_P48426	YIIKTITSEDVAEMHNILK	ATP	-15.6733	-8.25206	-7.98885
PKN1	UniRef100_Q16512	VLLSEFRPSGELFAIKALK	Lys1	-17.5371	-10.4342	5.1926
PKN2	UniRef100_Q16513	DLKLDNLLLDTEGFVK	Lys2	-19.1391	-10.7401	0.847682
MAP2K4	UniRef100_P45985	DIKPSNILLDR	Lys2	-19.8195	-9.63016	-10.2604
SYK	UniRef100_P43405	ISDFGLSKALR	Activation Loop	-20.0702	-16.4763	-5.32964
FAM20B	UniRef100_O75063	ETEPACADGDIMEGSVTLWLPDVWPLQKHR	ATP	-20.9223	6.88753	-10.6737
VRK2	UniRef100_Q86Y07	MLDVLEYIHENEYVHGDIKAANLLLGYK	Lys2	-24.4006	-14.6275	-2.7537
GAK	UniRef100_O14976	DLKVENLLLSNQGTIK	Lys2	-28.2034	-17.7498	1.28505
PYK2	UniRef100_Q14289	INVAVKTCK	Lys1	-31.5014	-15.6982	-17.1687
MAP2K3	UniRef100_P46734	HAQSGTIMAVKR	Lys1	-35.2954	8.32972	-1.0445
MAP2K3	UniRef100_P46734	MCDFGISGYLVDSVAKTMDAGCKPYMAPER	Activation Loop	-39.263	10.9391	3.07806
MAP2K3	UniRef100_P46734	DVKPSNVLINK	Lys2	-39.2892	2.65997	-1.49039
