## supplemental table for "Identification of nonsense-mediated decay inhibitors that alter the tumor immune landscape"

### Sheet: Primers
Amplicon	Forward Primer	Reverse Primer	Probe	Relevant Cell Lines	Application
STAG2 Seq Screen Primer	AATGATACGGCGACCACCGAGATCTACACTCTTTCCCTACACGACGCTCTTCCGATCTNNNNNNNNGAATTTCTCTACAAAAAGCTCTTCA	CAAGCAGAAGACGGCATACGAGATNNNNNNNNNNTTCATCATTCCATCCTCCTC	-	RPE1	Primer used for HTS
TP53 Seq Screen Primer	AATGATACGGCGACCACCGAGATCTACACTCTTTCCCTACACGACGCTCTTCCGATCTNNNNNNNNGAAACTACTTCCTGAAAACAACGT	CAAGCAGAAGACGGCATACGAGATNNNNNNNNNNGCTTCATCTGGACCTGGGTC	-	RPE1	Primer used for HTS
Hs.PT.58.19953458 F_STAG2	TGGTGTCTGCATCATAACAGG	CAGGAAAACGGAAAGTGGTTG	-	RPE1 and RPTec	qPCR
Hs.PT.58.20594764 F_STAG2	CTCGGTCATGCTTGTATGATTC	ATCACCAACAGAATGGAGTGG	-	RPE1 and RPTec	qPCR
qpcr_p53_1_F	CCCCTCTGAGTCAGGAAACA	TCTGGGAGCTTCATCTGGAC	-	RPE1 and RPTec	qPCR
qpcr_p53_6_F	GTGGAAGGAAATTTGCGTGT	CCAGTGTGATGATGGTGAGG	-	RPE1 and RPTec	qPCR
qPCR_TP53_1	GAAGAGAATCTCCGCAAGAAAGG	TCCATCCAGTGGTTTCTTCTTTG	AGCACTAAGCGAGCACTGCCCAACA	Numerous	qPCR
qPCR_TP53alpha_1	AACCACTGGATGGAGAATATTTCAC	CAGCTCTCGGAACATCTCGAA	TCAGATCCGTGGGCGTGAGCG	Numerous	qPCR
qPCR_TP53Beta_1	GAGCACTAAGCGAGCACTGCC	TTGAAAGCTGGTCTGGTCCTGA	-	Numerous	qPCR
qPCR_TP53Beta_2	AACCACTGGATGGAGAATATTTCAC	TCATAGAACCATTTTCATGCTCTCTT	CAGGACCAGACCAGCTTTCAAAAAGAAAATTGTT	Numerous	qPCR
1810024B03RIK	Integrated DNA Technologies (IDT)	Mm.PT.56a.42755390		RENCA	qPCR (Murine)
9130008F23RIK	Integrated DNA Technologies (IDT)	Mm.PT.58.21595566		RENCA	qPCR (Murine)
APOL11B	Integrated DNA Technologies (IDT)	Mm.PT.58.42542795		RENCA	qPCR (Murine)
Atf4	CACAACATGACCGAGATGAG	CGAAGTCAAACTCTTTCAGATCC		RENCA and LLC	qPCR (Murine)
AUTS2	Integrated DNA Technologies (IDT)	Mm.PT.58.13014973		LLC	qPCR (Murine)
AUTS2	Integrated DNA Technologies (IDT)	Mm.PT.58.29249807		LLC	qPCR (Murine)
C4A	Integrated DNA Technologies (IDT)	Mm.PT.58.42341648		RENCA	qPCR (Murine)
CAPN6	Integrated DNA Technologies (IDT)	Mm.PT.58.13658937		LLC	qPCR (Murine)
CAPN6	Integrated DNA Technologies (IDT)	Mm.PT.58.29670410		LLC	qPCR (Murine)
CES1B	Integrated DNA Technologies (IDT)	Mm.PT.58.6991581		RENCA	qPCR (Murine)
CILP	Integrated DNA Technologies (IDT)	Mm.PT.58.10467557		LLC	qPCR (Murine)
CILP	Integrated DNA Technologies (IDT)	Mm.PT.58.12154652		LLC	qPCR (Murine)
CLEC18A	Integrated DNA Technologies (IDT)	Mm.PT.58.6483157		RENCA	qPCR (Murine)
COL4A6	Integrated DNA Technologies (IDT)	Mm.PT.58.43941108		LLC	qPCR (Murine)
COL4A6	Integrated DNA Technologies (IDT)	Mm.PT.58.7215268		LLC	qPCR (Murine)
DEFB46	Integrated DNA Technologies (IDT)	Mm.PT.58.43113334		RENCA	qPCR (Murine)
ERMAP	Integrated DNA Technologies (IDT)	Mm.PT.58.23627625		RENCA	qPCR (Murine)
Gas5	TTTCCGGTCCTTCATTCTGA	TCTTCTATTTGAGCCTCCATCCA		RENCA and LLC	qPCR (Murine)
GM4894	Integrated DNA Technologies (IDT)	Mm.PT.56a.43873929		RENCA	qPCR (Murine)
GSTM3	Integrated DNA Technologies (IDT)	Mm.PT.58.23558320		RENCA	qPCR (Murine)
H2-Q2	Integrated DNA Technologies (IDT)	Mm.PT.58.43116972.g		RENCA	qPCR (Murine)
LST1	Integrated DNA Technologies (IDT)	Mm.PT.58.9959448		RENCA	qPCR (Murine)
MMP1A	Integrated DNA Technologies (IDT)	Mm.PT.58.23755731.g		LLC	qPCR (Murine)
MMP1A	Integrated DNA Technologies (IDT)	Mm.PT.58.7765120.g		LLC	qPCR (Murine)
MRGPRX2	Integrated DNA Technologies (IDT)	Mm.PT.58.28539233.g		LLC	qPCR (Murine)
MUC4	Integrated DNA Technologies (IDT)	Mm.PT.56a.9226990		LLC	qPCR (Murine)
MUC4	Integrated DNA Technologies (IDT)	Mm.PT.56a.43469175.g		LLC	qPCR (Murine)
MUG2	Integrated DNA Technologies (IDT)	Mm.PT.58.30854042		RENCA	qPCR (Murine)
OLFR1038-PS	Integrated DNA Technologies (IDT)	Mm.PT.58.11234333		RENCA	qPCR (Murine)
OLFR1086	Integrated DNA Technologies (IDT)	Mm.PT.58.42537084.g		LLC	qPCR (Murine)
OLFR297	Integrated DNA Technologies (IDT)	Mm.PT.58.11740150.g		LLC	qPCR (Murine)
RNF219	Integrated DNA Technologies (IDT)	Mm.PT.58.42140622		RENCA	qPCR (Murine)
Rpl13a	ATGACAAGAAAAAGCGGATG	CTTTTCTGCCTGTTTCCGTA		RENCA and LLC	qPCR (Murine)
SERPINA3I	Integrated DNA Technologies (IDT)	Mm.PT.58.42369739		RENCA	qPCR (Murine)
Snord22	GCCAGGCCTGTTCAATTTTA	TGCCTGAGATTTGTCACCAG		RENCA and LLC	qPCR (Murine)
TRH	Integrated DNA Technologies (IDT)	Mm.PT.58.33332379		RENCA	qPCR (Murine)
VMN2R106	Integrated DNA Technologies (IDT)	Mm.PT.58.8494616		RENCA	qPCR (Murine)
VMN2R107	Integrated DNA Technologies (IDT)	Mm.PT.58.42333505		RENCA	qPCR (Murine)
VMN2R98	Integrated DNA Technologies (IDT)	Mm.PT.58.9113142		RENCA	qPCR (Murine)
WDR62	Integrated DNA Technologies (IDT)	Mm.PT.58.31934760		RENCA	qPCR (Murine)
ZFP957	Integrated DNA Technologies (IDT)	Mm.PT.56a.11651426		RENCA	qPCR (Murine)
qPCR_CLCN3	ATTGATTGGGTGCGAGAAAA	AGTTCAAATAACGCCGCATC	-	Numerous	qPCR loading control
qpcr_msh2_1_F	CCAGGGGGTGATCAAGTACA	CCTTGGATGCCTTATTTCCA	-	RPE1 and RPTec	qPCR loading control
qpcr_msh2_810_F	TGGATCAGGTGGAAAACCAT	CCAAACTGTGCACTGGAATC	-	RPE1 and RPTec	qPCR loading control
Hs.PT.56a.2596352_ATM	ACTGTCTCAGGAGTAGGAAGG	GAGCAGTCAGCAGAACTTGT	-	LS180 and NCI-H358	qPCR siRNA KD confirmation
Hs.PT.56a.27318728_ATR	ACAGAGTCAGAAGAAACACACA	TTGACCACATTTGCCGCTA	-	LS180 and NCI-H358	qPCR siRNA KD confirmation
Hs.PT.56a.39957055_ATR	CCCAGACAAGCATGATCCAG	GAAGATGATGACCACACTGAGA	-	LS180 and NCI-H358	qPCR siRNA KD confirmation
Hs.PT.56a.4334668_ATM	TATAGGACCCACTTCTCCCA	GTTGCAGTTATCCAAGATGGC	-	LS180 and NCI-H358	qPCR siRNA KD confirmation
Hs.PT.58.1509098_MTOR	CCTTCCACTCCTATGAGGCTA	TCGCTTCTATGACCAACTGAAC	-	LS180 and NCI-H358	qPCR siRNA KD confirmation
Hs.PT.58.24456023_MTOR	CCGATTCATGCCCTTCTCTT	CCTTCGTGCCTGTCTGATTC	-	LS180 and NCI-H358	qPCR siRNA KD confirmation
Hs.PT.58.25320213_PRKDC	AAAGCCACTTGACCAGATCC	TGCCATTGATCACCTATGCC	-	LS180 and NCI-H358	qPCR siRNA KD confirmation
Hs.PT.58.26669244_UPF1	GTCTGGAAGTACATGCTGGAA	CGGAAGCTGGTCAACACTA	-	LS180 and NCI-H358	qPCR siRNA KD confirmation
Hs.PT.58.316587_PRKDC	GTCCCTCATAAACCGTCTGC	GAGCACCCTTGAAGTCAGTG	-	LS180 and NCI-H358	qPCR siRNA KD confirmation
Hs.PT.58.3258667_SMG1	TCTTCGTTGTCTTCACTCTCAG	AGTTCAGAATCTACTTCCAGACAC	-	LS180 and NCI-H358	qPCR siRNA KD confirmation
Hs.PT.58.3342018_SMG1	GAGTCGCTGTTCAATACTTGATTC	ACGGTCTGCTATCCTAACCA	-	LS180 and NCI-H358	qPCR siRNA KD confirmation
Hs.PT.58.38749409_PIK3CA	ACCTTTCAAGCCGCCTTT	GGAAAATATCTGGCAAAATCAAGGT	-	LS180 and NCI-H358	qPCR siRNA KD confirmation
Hs.PT.58.40964976_UPF1	TCCGTTGCAGAACCACTTC	TCGAGGAAGATGAAGAAGACAC	-	LS180 and NCI-H358	qPCR siRNA KD confirmation
Hs.PT.58.584779_PIK3CA	TGCTGTCGAATAGCTAGATAAGC	AGTGATTAGTAAAGGAGCCCAAG	-	LS180 and NCI-H358	qPCR siRNA KD confirmation
ANLN	GAAGCAAGTAACCAGCAGCC	TCAGTGTTGTCAGAACAGCGT	-	LS180	Targeted RNA-Seq
DCTN1	CACTGAGAGAGGGCATGCTC	CTGACAGCCTTCATGCCTGA	-	NCI-H358	Targeted RNA-Seq
DOPEY2	ACGCCTGACAGACAATCTCA	AGCTGTGTGAATGTCTGAATCA	-	LS180	Targeted RNA-Seq
DOPEY21	TCCACTGATACAAGAACGCCT	TTGAGGAGATATTCTTAGCAGCA	-	LS180	Targeted RNA-Seq
EXOC1	CAGAGGACCTGGATGGAGGA	CTGGCTCAATGCAGCGAAAT	-	NCI-H358	Targeted RNA-Seq
HNRNPA3	TGGGGCACACTCACAGATTG	CACACATTGCTGCATCCACC	-	LS180	Targeted RNA-Seq
INCENP_set2	AGCTCCCTCTCGGCCTGGA	AGCAGGAAGAGGAGGCACGT	-	NCI-H358	Targeted RNA-Seq
IRF6	TTCCCTGGAAACATGCCACC	TCCACCCCTTCCTGGTACTT	-	LS180	Targeted RNA-Seq
KDM5B1	CTCTTGGTTGGAGTCCTGAAT	GAGATGAGGTGGACTGGGTC	-	LS180	Targeted RNA-Seq
KIAA0391	AAATCTCTGCTGGCATGGGT	TCCCCGGATGAGAAGACTGT	-	NCI-H358	Targeted RNA-Seq
LMAN1	CCGCCCACACCAGATAAAGA	GTGGCCCTTCTGGAATTCCT	-	LS180	Targeted RNA-Seq
LRPPRC	TCTTCGTCAGCCTCAACCAC	TGTTTTGCTCTTTTGCATTCAGG	-	LS180	Targeted RNA-Seq
PFKP	CTGCAAAACTCAAGGAGGCC	TTCTTCAGCTCTGCCACAGG	-	NCI-H358	Targeted RNA-Seq
POFUT1	ACAGGCATTTCCTTCAGTGCT	TCCTCTAGGACGGGGAACTG	-	NCI-H358	Targeted RNA-Seq
RAB14	TTGGGGACATGGGAGTAGGA	TGTGTGAGGACAATCAGCCA	-	LS180	Targeted RNA-Seq
RC3H2	GACCCTAATCCAGACGCTGT	AGTCCACAAGGCCATGAACT	-	LS180	Targeted RNA-Seq
SEPSECS	GCTCGTCGTCATTACAGGTTCA	TGGACACCAGCCAGCTTTAT	-	NCI-H358	Targeted RNA-Seq
SMEK1	AATTTCTAACAAAAACAGCCAAGTTT	TCCTGCAACATGCCAACAATC	-	NCI-H358	Targeted RNA-Seq
SPTAN1	CATGATCTCGCCAGTGTCCA	GGGAGTTTACCTTGTCACCGA	-	NCI-H358	Targeted RNA-Seq
TPR	GAGCAGCTCCGACAACAGAT	TGCTGTTCAGGGACCTTATTAGA	-	NCI-H358	Targeted RNA-Seq
TRIM21	GGTATGCTCTGCTGGGTGTC	CTGCTGCAGGAGGTGATAAT	-	NCI-H358	Targeted RNA-Seq
ZDHHC16	GCGCTCCCTGCTCTACAAC	ATCACCAGGACCACGAACAC	-	LS180	Targeted RNA-Seq
DROSHA1	GAGATCTGGAAGGAGTTACGGT	TTCACAATCTCCAGGGGTGG	-	LS180 and NCI-H358	Targeted RNA-Seq Control
EPHA21	CCAACGACGACATCAAGAGG	GTCGAGGCTCAGATGGGG	-	LS180 and NCI-H358	Targeted RNA-Seq Control
MTRR1	ACATGCCTTGAAGTGATGAGG	ATCACCGAGACCCAGTAACC	-	LS180 and NCI-H358	Targeted RNA-Seq Control
PMM2	GTCCTCCCACACGTGCTC	TGGAAGTTTCTGGCACTGGA	-	LS180 and NCI-H358	Targeted RNA-Seq Control
RNF43	GCTGAAAAGCCAAGCAATTGA	CGACAGCGCAACAGGTTT	-	LS180 and NCI-H358	Targeted RNA-Seq Control
